# Bi-parental graph strategy to represent and analyze hybrid plant genomes

**DOI:** 10.1101/2023.11.28.568999

**Authors:** Qianqian Kong, Yi Jiang, Zhiheng Wang, Zijie Wang, Yuting Liu, Yuanxian Gan, Han Liu, Xiang Gao, Xuerong Yang, Xinyuan Song, Hongjun Liu, Junpeng Shi

## Abstract

Hybrid plants are universally existed in wild and often exhibit greater performance of complex traits compared with their parents and other selfing plants. This phenomenon, known as heterosis, has been extensively applied in plant breeding for decades. However, the process of decoding hybrid plant genomes has seriously lagged due to the challenges in their genome assembling and the lack of proper methods to further represent and analyze them. Here we report the assembly and analysis of two hybrids: an intraspecific hybrid between two maize inbred lines and an interspecific hybrid between maize and its wild relative teosinte, based on the combination of PacBio High Fidelity (HiFi) sequencing and chromatin conformation capture sequencing data. The haplotypic assemblies are well-phased at chromosomal scale, successfully resolving the complex loci with extensive parental structural variations (SVs). By integrating into a bi-parental genome graph, the haplotypic assemblies can facilitate downstream short-reads based SV calling and allele-specific gene expression analysis, demonstrating outstanding advantages over one single linear genome. Our work provides an entire workflow which hopefully can promote the deciphering of the large numbers of hybrid plant genomes, especially those whose parents are unknown or unavailable and help to understand genome evolution and heterosis.
