## Supplementary material for "Bi-parental graph strategy to represent and analyze hybrid plant genomes": Table & Supplementary tables: Supplementary table 1.xlsx

### Sheet: Sheet1
Table S1 Heterozygosity estimation by k-mer analysis of maize and other hybrids.
Species			Heterozygosity
Plant	Tea	Tieguanyin	~2.31%*
		Camellia sinensis	0.0232
	Lychee	Feizixiao	0.0227
	Potato	NA	~2.10%*
	Maize	B73 × Mo17	~2.00%
		Zheng58 × Chang72	~1.01%
	Apple	NA	0.85-1.28%*
	Rice	SY63	~0.74%
Animal	Human	NA	~0.10%*
	Pongo	NA	0.0018
	Mouse	NA	0.0058
	Insect	Athetis lepigone	0.0426
		Spodoptera frugiperda	0.0251
		Ostrinia furnacalis	0.0197
* Data derived from the published article.
