## Supplementary material for "Bi-parental graph strategy to represent and analyze hybrid plant genomes": Table & Supplementary tables: Supplementary table 2.xlsx

### Sheet: Sheet1
Table S2 Summary of sequencing data of the BM genome.
Dataset	Flow cell number	Reads Number	Total length (bp)	Genome depth*	N50 length of reads (bp)
PacBio HiFi data	6	7368408	118026484198	54.2	16090
Hi-C data	-	642683864	96269576394	44.2	150
Hi-Chip data	-	466419256	69962888400	32.1	150
* Calculated with the B73 reference genome size of 2,178 Mb.
