## Supplementary material for "Bi-parental graph strategy to represent and analyze hybrid plant genomes": Table & Supplementary tables: Supplementary table 3.xlsx

### Sheet: Sheet1
Table S3 Comparison of genome assembly statistics.
Assembly Feature	Hifiasm		HiCanu*	Verkko*
Size (Gb)	2.3	2.1	4.5	4.3
N50 (Mb)	58.2	38.7	1.6	10.2
Number contigs	2472	901	29239	6383
BUSCO complete	1,577(97.7%)	1,571(97.3%)	1,584(98.1%)	1,589(98.4%)
BUSCO duplicate	183 (11.3%)	179(11.1%)	1438(89.1%)	1429(88.5%)
* The raw assembly of HiCanu and Verkko without haplotype purging.
