## Supplementary material for "Bi-parental graph strategy to represent and analyze hybrid plant genomes": Table & Supplementary tables: Supplementary table 4.xlsx

### Sheet: Sheet1
Table S4 The sequence gaps in B73 that have been filled in two assemblies.
Genome				Haplotype1			Haplotype 2			Haplotye1 & Haplotype 2
	Gap number	Gap length	Filled number		Filled length	Filled number		Filled length	Filled number		Filled length
B73	151	3807886	55		2907657	55		7285955	83		8354202
B73 chr6:27Mb_170Mb	24	389681	-		-	18		3939648	18		3939648
