## Supplementary material for "Bi-parental graph strategy to represent and analyze hybrid plant genomes": Table & Supplementary tables: Supplementary table 5.xlsx

### Sheet: Sheet1
Table S5 The composition of transposable element in filled-gaps.
Classification	Length (bp)	Proportion (%)
Cent/CentC	1873968	22.43
DNA/DTA	21414	0.26
DNA/DTC	108924	1.3
DNA/DTH	4134	0.05
DNA/DTM	13031	0.16
DNA/DTT	0	0
DNA/Helitron	6705	0.08
LINE/L1	23002	0.28
LINE/RTE	0	0
LINE/unknown	7918	0.09
LTR/CRM	557617	6.67
LTR/Copia	721810	8.64
LTR/Gypsy	2420546	28.97
LTR/unknown	59091	0.71
MITE/DTA	13831	0.17
MITE/DTC	1459	0.02
MITE/DTH	8242	0.1
MITE/DTM	108	0
MITE/DTT	1313	0.02
knob/TR-1	0	0
knob/knob180	34002	0.41
rDNA/spacer	601341	7.2
subtelomere/4-12-1	0	0
Total	6478456	77.55
Filled gaps length	8354202	-
