## Supplementary material for "Bi-parental graph strategy to represent and analyze hybrid plant genomes": Table & Supplementary tables: Supplementary table 6.xlsx

### Sheet: Sheet1
Table S6 The number of SNPs, InDels and SVs between haplotype 1-haoplotype 2 and B73-Mo17.
Assembly	SNPs	InDels	SVs
Haplotype 1 vs Haplotype 2	5428920	720086	20984
B73 vs Mo17	5508854	721852	20431
