## Supplementary material for "Bi-parental graph strategy to represent and analyze hybrid plant genomes": Table & Supplementary tables: Table 1.xlsx

### Sheet: Sheet1
Table 1 The key features of maize BM genome assemblies.
Methods	Hifiasm (Dual)		Hifiasm (Hi-ChIP)		Hifiasm (Hi-C)		Hifiasm (Trio)		B73	Mo17
Assemblies	Haplotype 1	Haplotype 2	Haplotype 1	Haplotype 2	Haplotype 1	Haplotype 2	Paternal	Maternal
No. of contigs	2472	901	2682	700	2417	927	2286	651	1393	10
N50 (bp)	58200917	38749488	36000118	46825792	41130084	51189692	35692106	26184821	47037903	220303002
Maximum length (bp)	141909016	239399676	143926943	144624677	148063310	144619731	143621568	119498455	128929007	306176853
Total size (bp)	2330406283	2196888349	2276628628	2230439932	2276402767	2,234,645,77	2182775156	2301422212	2178268108	2178604320
BUSCO	0.977	0.973	0.975	0.981	0.981	0.983	0.964	0.966	0.982	0.982
LAI	24.65	25.47	25.66	26.32	25.24	25.71	25.3	24.6	25.04	26.08
